# Domain-centric dissection and classification of prokaryotic poly(3-hydroxyalkanoate) synthases

**DOI:** 10.1101/693432

**Authors:** Zhanzhong Liu, Zuobin Zhu, Jianye Yang, Sheng Wu, Qinghua Liu, Mengmeng Wang, Huiling Cheng, Jiawei Yan, Liang Wang

**Author notes:** These authors contribute equally to the study (Zhanzhong Liu, Zuobin Zhu). Correspondence author: for all correspondence, please refer to Dr. Liang Wang.

## Abstract

Although many enzymes and multiple pathways involve in Polyhydroxyalkanoates (PHAs) synthesis, PHA synthases play a determinant role in the process, which include three subunits of PhaC, PhaE, and PhaR. Currently, PHA synthases are categorized into four classes according to its primary sequences, substrate specificity, and subunit composition. However, theoretical analysis of PHA synthases from the domain perspective has not been performed. In this study, we dissected PHA synthases thoroughly through analysis of domain organization. Both referenced bacterial and archaeal proteomes were then screened for the presence and absence of different PHA synthases along NCBI taxonomy ID-based phylogenetic tree. In addition, sequences annotated as bacterial and archaeal PhaCs in UniProt database were also analyzed for domain organizations and interactions. In sum, the *in-silico* study provided a better understanding of the domain features of PHA synthases in prokaryotes, which also assisted in the production of PHA polymers with optimized chemical properties.
