## Supplementary Table 4 for "Domain-centric dissection and classification of prokaryotic poly(3-hydroxyalkanoate) synthases"

### Sheet: MyWorksheet
				Abhydrolase_1					PhaE					Abhydrolase_1&HHH_5					PhaC_N&Abhydrolase_1
Proteome ID	Organism ID	Organism	Protein count	No. of Hits	Max Length	Min Length	Max E-value	Min E-value	No. of Hits	Max Length	Min Length	Max E-value	Min E-value	No. of Hits	Max Length	Min Length	Max E-value	Min E-value	No. of Hits	Max Length	Min Length	Max E-value	Min E-value
UP000000242	399549	Metallosphaera sedula (strain ATCC 51363 / DSM 5348 / JCM 9185 / NBRC 15509 / TH2) (Strain: ATCC 51363 / DSM 5348 / JCM 9185 / NBRC 15509 / TH2)	2256	2	536	249	4.2e-08	2.4e-23	0	0	0	0	0	0	0	0	0	0	0	0	0	0	0
UP000000254	399550	Staphylothermus marinus (strain ATCC 43588 / DSM 3639 / JCM 9404 / F1) (Strain: ATCC 43588 / DSM 3639 / JCM 9404 / F1)	1570	2	304	201	2.6e-09	1.5e-10	0	0	0	0	0	0	0	0	0	0	0	0	0	0	0
UP000000262	453591	Ignicoccus hospitalis (strain KIN4/I / DSM 18386 / JCM 14125) (Strain: KIN4/I / DSM 18386 / JCM 14125)	1434	0	0	0	0	0	0	0	0	0	0	0	0	0	0	0	0	0	0	0	0
UP000000346	666510	Acidilobus saccharovorans (strain DSM 16705 / JCM 18335 / VKM B-2471 / 345-15) (Strain: DSM 16705 / JCM 18335 / VKM B-2471 / 345-15)	1499	1	199	199	1.3e-13	1.3e-13	0	0	0	0	0	0	0	0	0	0	0	0	0	0	0
UP000000365	410358	Methanocorpusculum labreanum (strain ATCC 43576 / DSM 4855 / Z) (Strain: ATCC 43576 / DSM 4855 / Z)	1739	2	487	277	7e-17	2e-35	0	0	0	0	0	0	0	0	0	0	0	0	0	0	0
UP000000390	795797	Halalkalicoccus jeotgali (strain DSM 18796 / CECT 7217 / JCM 14584 / KCTC 4019 / B3) (Strain: DSM 18796 / CECT 7217 / JCM 14584 / KCTC 4019 / B3)	3779	13	399	257	1.1e-08	1.5e-35	1	185	185	5.3e-10	5.3e-10	0	0	0	0	0	0	0	0	0	0
UP000000391	644295	Methanohalobium evestigatum (strain ATCC BAA-1072 / DSM 3721 / NBRC 107634 / OCM 161 / Z-7303) (Strain: ATCC BAA-1072 / DSM 3721 / NBRC 107634 / OCM 161 / Z-7303)	2250	1	489	489	1.9e-34	1.9e-34	0	0	0	0	0	0	0	0	0	0	0	0	0	0	0
UP000000438	263820	Picrophilus torridus (strain ATCC 700027 / DSM 9790 / JCM 10055 / NBRC 100828) (Strain: ATCC 700027 / DSM 9790 / JCM 10055 / NBRC 100828)	1535	2	231	192	3.9e-12	1e-14	0	0	0	0	0	0	0	0	0	0	0	0	0	0	0
UP000000459	1094980	Methanolobus psychrophilus R15 (Strain: R15)	3132	3	490	258	8.3e-09	1.4e-32	0	0	0	0	0	0	0	0	0	0	0	0	0	0	0
UP000000536	69014	Thermococcus kodakarensis (strain ATCC BAA-918 / JCM 12380 / KOD1) (Pyrococcus kodakaraensis (strain KOD1)) (Strain: ATCC BAA-918 / JCM 12380 / KOD1)	2301	2	292	260	1.5e-08	6.3e-19	0	0	0	0	0	0	0	0	0	0	0	0	0	0	0
UP000000554	64091	Halobacterium salinarum (strain ATCC 700922 / JCM 11081 / NRC-1) (Halobacterium halobium) (Strain: ATCC 700922 / JCM 11081 / NRC-1)	2426	4	374	274	4.6e-08	9.6e-34	0	0	0	0	0	0	0	0	0	0	0	0	0	0	0
UP000000578	228908	Nanoarchaeum equitans (strain Kin4-M) (Strain: Kin4-M)	536	0	0	0	0	0	0	0	0	0	0	0	0	0	0	0	0	0	0	0	0
UP000000590	267377	Methanococcus maripaludis (strain S2 / LL) (Strain: S2 / LL)	1722	0	0	0	0	0	0	0	0	0	0	0	0	0	0	0	0	0	0	0	0
UP000000595	192952	Methanosarcina mazei (strain ATCC BAA-159 / DSM 3647 / Goe1 / Go1 / JCM 11833 / OCM 88) (Methanosarcina frisia) (Strain: ATCC BAA-159 / DSM 3647 / Goe1 / Go1 / JCM 11833 / OCM 88)	3303	4	279	264	3.6e-12	1.2e-18	0	0	0	0	0	0	0	0	0	0	0	0	0	0	0
UP000000641	368408	Thermofilum pendens (strain DSM 2475 / Hrk 5) (Strain: DSM 2475 / Hrk 5)	1876	2	295	275	6.5e-12	5.5e-16	0	0	0	0	0	0	0	0	0	0	0	0	0	0	0
UP000000663	351160	Methanocella arvoryzae (strain DSM 22066 / NBRC 105507 / MRE50) (Strain: DSM 22066 / NBRC 105507 / MRE50)	3071	8	526	260	5.1e-10	3.8e-37	0	0	0	0	0	0	0	0	0	0	0	0	0	0	0
UP000000674	349307	Methanothrix thermoacetophila (strain DSM 6194 / JCM 14653 / NBRC 101360 / PT) (Methanosaeta thermophila) (Strain: DSM 6194 / JCM 14653 / NBRC 101360 / PT)	1673	0	0	0	0	0	0	0	0	0	0	0	0	0	0	0	0	0	0	0	0
UP000000758	414004	Cenarchaeum symbiosum (strain A) (Strain: A)	2022	2	333	261	7.2e-14	1.5e-19	1	184	184	2.6e-15	2.6e-15	0	0	0	0	0	0	0	0	0	0
UP000000792	436308	Nitrosopumilus maritimus (strain SCM1) (Strain: SCM1)	1795	1	281	281	2.3e-24	2.3e-24	1	192	192	9.3e-15	9.3e-15	0	0	0	0	0	1	354	354	7.2e-14	7.2e-14
UP000000805	243232	Methanocaldococcus jannaschii (strain ATCC 43067 / DSM 2661 / JAL-1 / JCM 10045 / NBRC 100440) (Methanococcus jannaschii) (Strain: ATCC 43067 / DSM 2661 / JAL-1 / JCM 10045 / NBRC 100440)	1787	0	0	0	0	0	0	0	0	0	0	0	0	0	0	0	0	0	0	0	0
UP000001013	186497	Pyrococcus furiosus (strain ATCC 43587 / DSM 3638 / JCM 8422 / Vc1) (Strain: ATCC 43587 / DSM 3638 / JCM 8422 / Vc1)	2045	1	257	257	3.6e-19	3.6e-19	0	0	0	0	0	0	0	0	0	0	0	0	0	0	0
UP000001015	273063	Sulfurisphaera tokodaii (strain DSM 16993 / JCM 10545 / NBRC 100140 / 7) (Sulfolobus tokodaii) (Strain: DSM 16993 / JCM 10545 / NBRC 100140 / 7)	2805	3	536	193	4.6e-09	2.3e-20	0	0	0	0	0	0	0	0	0	0	0	0	0	0	0
UP000001018	330779	Sulfolobus acidocaldarius (strain ATCC 33909 / DSM 639 / JCM 8929 / NBRC 15157 / NCIMB 11770) (Strain: ATCC 33909 / DSM 639 / JCM 8929 / NBRC 15157 / NCIMB 11770)	2221	3	269	128	1.1e-10	2.3e-19	0	0	0	0	0	0	0	0	0	0	0	0	0	0	0
UP000001024	273075	Thermoplasma acidophilum (strain ATCC 25905 / DSM 1728 / JCM 9062 / NBRC 15155 / AMRC-C165) (Strain: ATCC 25905 / DSM 1728 / JCM 9062 / NBRC 15155 / AMRC-C165)	1482	3	293	197	5.5e-14	2.1e-21	0	0	0	0	0	0	0	0	0	0	0	0	0	0	0
UP000001037	694429	Pyrolobus fumarii (strain DSM 11204 / 1A) (Strain: DSM 11204 / 1A)	1967	0	0	0	0	0	0	0	0	0	0	0	0	0	0	0	0	0	0	0	0
UP000001059	547558	Methanohalophilus mahii (strain ATCC 35705 / DSM 5219 / SLP) (Strain: ATCC 35705 / DSM 5219 / SLP)	1986	1	483	483	1.1e-35	1.1e-35	0	0	0	0	0	0	0	0	0	0	0	0	0	0	0
UP000001106	419665	Methanococcus aeolicus (strain ATCC BAA-1280 / DSM 17508 / OCM 812 / Nankai-3) (Strain: ATCC BAA-1280 / DSM 17508 / OCM 812 / Nankai-3)	1490	0	0	0	0	0	0	0	0	0	0	0	0	0	0	0	0	0	0	0	0
UP000001137	397948	Caldivirga maquilingensis (strain ATCC 700844 / DSM 13496 / JCM 10307 / IC-167) (Strain: ATCC 700844 / DSM 13496 / JCM 10307 / IC-167)	1962	3	254	201	8.9e-09	3.6e-13	0	0	0	0	0	0	0	0	0	0	0	0	0	0	0
UP000001169	272569	Haloarcula marismortui (strain ATCC 43049 / DSM 3752 / JCM 8966 / VKM B-1809) (Halobacterium marismortui) (Strain: ATCC 43049 / DSM 3752 / JCM 8966 / VKM B-1809)	4234	8	402	253	4.2e-12	1.9e-31	1	181	181	2.6e-14	2.6e-14	1	475	475	1.6e-11	1.6e-11	0	0	0	0	0
UP000001304	583356	Ignisphaera aggregans (strain DSM 17230 / JCM 13409 / AQ1.S1) (Strain: DSM 17230 / JCM 13409 / AQ1.S1)	1929	1	251	251	3.4e-14	3.4e-14	0	0	0	0	0	0	0	0	0	0	0	0	0	0	0
UP000001400	439481	Aciduliprofundum boonei (strain DSM 19572 / T469) (Strain: DSM 19572 / T469)	1539	2	283	270	6.6e-09	4.8e-10	0	0	0	0	0	0	0	0	0	0	0	0	0	0	0
UP000001686	374847	Korarchaeum cryptofilum (strain OPF8) (Strain: OPF8)	1602	0	0	0	0	0	0	0	0	0	0	0	0	0	0	0	0	0	0	0	0
UP000001746	485914	Halomicrobium mukohataei (strain ATCC 700874 / DSM 12286 / JCM 9738 / NCIMB 13541) (Haloarcula mukohataei) (Strain: ATCC 700874 / DSM 12286 / JCM 9738 / NCIMB 13541)	3343	11	464	259	3.2e-09	5.3e-32	1	181	181	1.1e-11	1.1e-11	1	464	464	2.8e-09	2.8e-09	0	0	0	0	0
UP000001826	190192	Methanopyrus kandleri (strain AV19 / DSM 6324 / JCM 9639 / NBRC 100938) (Strain: AV19 / DSM 6324 / JCM 9639 / NBRC 100938)	1687	0	0	0	0	0	0	0	0	0	0	0	0	0	0	0	0	0	0	0	0
UP000001879	547559	Natrialba magadii (strain ATCC 43099 / DSM 3394 / CIP 104546 / JCM 8861/ NBRC 102185 / NCIMB 2190 / MS3) (Natronobacterium magadii) (Strain: ATCC 43099 / DSM 3394 / CIP 104546 / JCM 8861/ NBRC 102185 / NCIMB 2190 / MS3)	4203	8	621	260	6e-10	9.9e-32	0	0	0	0	0	0	0	0	0	0	0	0	0	0	0
UP000001882	304371	Methanocella paludicola (strain DSM 17711 / JCM 13418 / NBRC 101707 / SANAE) (Strain: DSM 17711 / JCM 13418 / NBRC 101707 / SANAE)	2993	4	298	262	7.2e-10	2.2e-33	0	0	0	0	0	0	0	0	0	0	0	0	0	0	0
UP000001901	572546	Archaeoglobus profundus (strain DSM 5631 / JCM 9629 / NBRC 100127 / Av18) (Strain: DSM 5631 / JCM 9629 / NBRC 100127 / Av18)	1822	0	0	0	0	0	0	0	0	0	0	0	0	0	0	0	0	0	0	0	0
UP000001903	543526	Haloterrigena turkmenica (strain ATCC 51198 / DSM 5511 / NCIMB 13204 / VKM B-1734) (Halococcus turkmenicus) (Strain: ATCC 51198 / DSM 5511 / NCIMB 13204 / VKM B-1734)	5113	21	403	263	2.8e-10	4.6e-27	0	0	0	0	0	0	0	0	0	0	0	0	0	0	0
UP000001931	339860	Methanosphaera stadtmanae (strain ATCC 43021 / DSM 3091 / JCM 11832 / MCB-3) (Strain: ATCC 43021 / DSM 3091 / JCM 11832 / MCB-3)	1533	3	490	243	4e-11	6.7e-37	0	0	0	0	0	0	0	0	0	0	0	0	0	0	0
UP000001941	323259	Methanospirillum hungatei JF-1 (strain ATCC 27890 / DSM 864 / NBRC 100397 / JF-1) (Strain: ATCC 27890 / DSM 864 / NBRC 100397 / JF-1)	3087	3	490	280	2.8e-10	1.1e-35	0	0	0	0	0	0	0	0	0	0	0	0	0	0	0
UP000001974	273057	Saccharolobus solfataricus (strain ATCC 35092 / DSM 1617 / JCM 11322 / P2) (Sulfolobus solfataricus) (Strain: ATCC 35092 / DSM 1617 / JCM 11322 / P2)	2938	3	310	197	1.2e-14	9.6e-25	0	0	0	0	0	0	0	0	0	0	0	0	0	0	0
UP000001975	362976	Haloquadratum walsbyi (strain DSM 16790 / HBSQ001) (Strain: DSM 16790 / HBSQ001)	2558	5	471	263	3.7e-09	5.7e-30	0	0	0	0	0	1	471	471	2.5e-08	2.5e-08	0	0	0	0	0
UP000001979	259564	Methanococcoides burtonii (strain DSM 6242 / NBRC 107633 / OCM 468 / ACE-M) (Strain: DSM 6242 / NBRC 107633 / OCM 468 / ACE-M)	2242	1	488	488	1.3e-36	1.3e-36	0	0	0	0	0	0	0	0	0	0	0	0	0	0	0
UP000002061	573063	Methanocaldococcus infernus (strain DSM 11812 / JCM 15783 / ME) (Strain: DSM 11812 / JCM 15783 / ME)	1439	0	0	0	0	0	0	0	0	0	0	0	0	0	0	0	0	0	0	0	0
UP000002199	224325	Archaeoglobus fulgidus (strain ATCC 49558 / VC-16 / DSM 4304 / JCM 9628 / NBRC 100126) (Strain: ATCC 49558 / VC-16 / DSM 4304 / JCM 9628 / NBRC 100126)	2399	5	266	238	7.1e-09	1.5e-28	0	0	0	0	0	0	0	0	0	0	0	0	0	0	0
UP000002315	523846	Methanothermus fervidus (strain ATCC 43054 / DSM 2088 / JCM 10308 / V24 S) (Strain: ATCC 43054 / DSM 2088 / JCM 10308 / V24 S)	1283	0	0	0	0	0	0	0	0	0	0	0	0	0	0	0	0	0	0	0	0
UP000002376	633148	Thermosphaera aggregans (strain DSM 11486 / M11TL) (Strain: DSM 11486 / M11TL)	1387	2	326	278	2.9e-16	1.6e-22	0	0	0	0	0	0	0	0	0	0	0	0	0	0	0
UP000002408	456442	Methanoregula boonei (strain DSM 21154 / JCM 14090 / 6A8) (Strain: DSM 21154 / JCM 14090 / 6A8)	2450	3	491	266	5.2e-17	2.7e-39	0	0	0	0	0	0	0	0	0	0	0	0	0	0	0
UP000002439	178306	Pyrobaculum aerophilum (strain ATCC 51768 / IM2 / DSM 7523 / JCM 9630 / NBRC 100827) (Strain: ATCC 51768 / IM2 / DSM 7523 / JCM 9630 / NBRC 100827)	2590	1	194	194	1.8e-08	1.8e-08	0	0	0	0	0	0	0	0	0	0	0	0	0	0	0
UP000002457	521011	Methanosphaerula palustris (strain ATCC BAA-1556 / DSM 19958 / E1-9c) (Strain: ATCC BAA-1556 / DSM 19958 / E1-9c)	2655	6	496	281	4.2e-15	1.3e-35	0	0	0	0	0	0	0	0	0	0	0	0	0	0	0
UP000002487	188937	Methanosarcina acetivorans (strain ATCC 35395 / DSM 2834 / JCM 12185 / C2A) (Strain: ATCC 35395 / DSM 2834 / JCM 12185 / C2A)	4468	7	540	179	1.7e-10	1.2e-35	0	0	0	0	0	0	0	0	0	0	0	0	0	0	0
UP000002518	272557	Aeropyrum pernix (strain ATCC 700893 / DSM 11879 / JCM 9820 / NBRC 100138 / K1) (Strain: ATCC 700893 / DSM 11879 / JCM 9820 / NBRC 100138 / K1)	1700	2	582	279	4.4e-12	2.7e-16	0	0	0	0	0	0	0	0	0	0	0	0	0	0	0
UP000002593	415426	Hyperthermus butylicus (strain DSM 5456 / JCM 9403 / PLM1-5) (Strain: DSM 5456 / JCM 9403 / PLM1-5)	1602	0	0	0	0	0	0	0	0	0	0	0	0	0	0	0	0	0	0	0	0
UP000002595	384616	Pyrobaculum islandicum (strain DSM 4184 / JCM 9189 / GEO3) (Strain: DSM 4184 / JCM 9189 / GEO3)	1976	1	195	195	1.1e-10	1.1e-10	0	0	0	0	0	0	0	0	0	0	0	0	0	0	0
UP000002613	589924	Ferroglobus placidus (strain DSM 10642 / AEDII12DO) (Strain: DSM 10642 / AEDII12DO)	2463	3	325	236	6.9e-16	8.9e-22	0	0	0	0	0	0	0	0	0	0	1	370	370	5.6e-12	5.6e-12
UP000002654	768679	Thermoproteus tenax (strain ATCC 35583 / DSM 2078 / JCM 9277 / NBRC 100435 / Kra 1) (Strain: ATCC 35583 / DSM 2078 / JCM 9277 / NBRC 100435 / Kra 1)	2047	1	202	202	4.6e-11	4.6e-11	0	0	0	0	0	0	0	0	0	0	0	0	0	0	0
UP000002698	348780	Natronomonas pharaonis (strain ATCC 35678 / DSM 2160 / CIP 103997 / NBRC 14720 / NCIMB 2260 / Gabara) (Halobacterium pharaonis) (Strain: ATCC 35678 / DSM 2160 / CIP 103997 / NBRC 14720 / NCIMB 2260 / Gabara)	2764	3	401	238	2.9e-10	2.3e-33	0	0	0	0	0	0	0	0	0	0	0	0	0	0	0
UP000002727	523850	Thermococcus onnurineus (strain NA1) (Strain: NA1)	1976	1	263	263	1.1e-18	1.1e-18	0	0	0	0	0	0	0	0	0	0	0	0	0	0	0
UP000003423	859350	Candidatus Nitrosopumilus salaria BD31 (Strain: BD31)	2154	2	263	239	8.9e-18	3e-21	1	192	192	1.3e-14	1.3e-14	0	0	0	0	0	1	354	354	1.6e-13	1.6e-13
UP000003484	1072681	Haloredivivus sp. (strain G17) (Strain: G17)	2152	0	0	0	0	0	0	0	0	0	0	0	0	0	0	0	0	0	0	0	0
UP000003980	671065	Metallosphaera yellowstonensis MK1 (Strain: MK1)	3340	4	535	199	6e-09	6.3e-19	0	0	0	0	0	0	0	0	0	0	0	0	0	0	0
UP000004440	1001994	Nitrosarchaeum koreense MY1 (Strain: MY1)	1945	0	0	0	0	0	1	171	171	7.6e-15	7.6e-15	0	0	0	0	0	1	340	340	6.7e-14	6.7e-14
UP000004595	751944	Halobacterium sp. DL1 (Strain: DL1)	3265	8	393	248	1.1e-09	4.7e-33	0	0	0	0	0	0	0	0	0	0	0	0	0	0	0
UP000005095	28892	Methanofollis liminatans DSM 4140 (Strain: DSM 4140)	2423	3	317	280	2.6e-08	2.9e-21	0	0	0	0	0	0	0	0	0	0	0	0	0	0	0
UP000005223	187420	Methanothermobacter thermautotrophicus (strain ATCC 29096 / DSM 1053 / JCM 10044 / NBRC 100330 / Delta H) (Methanobacterium thermoautotrophicum) (Strain: ATCC 29096 / DSM 1053 / JCM 10044 / NBRC 100330 / Delta H)	1868	1	319	319	2.5e-21	2.5e-21	0	0	0	0	0	0	0	0	0	0	0	0	0	0	0
UP000005270	1184251	Thermogladius calderae (strain DSM 22663 / VKM B-2946 / 1633) (Strain: DSM 22663 / VKM B-2946 / 1633)	1414	0	0	0	0	0	0	0	0	0	0	0	0	0	0	0	0	0	0	0	0
UP000005741	937775	Methanoplanus limicola DSM 2279 (Strain: DSM 2279)	2928	9	489	286	1.6e-08	9.6e-38	0	0	0	0	0	0	0	0	0	0	0	0	0	0	0
UP000005867	1104324	Pyrobaculum ferrireducens (Strain: 1860)	2825	2	579	194	4.1e-08	4.7e-09	0	0	0	0	0	0	0	0	0	0	0	0	0	0	0
UP000005877	1110509	Methanosaeta harundinacea (strain 6Ac) (Strain: 6Ac)	2358	2	319	268	7.2e-10	2.4e-28	0	0	0	0	0	0	0	0	0	0	0	0	0	0	0
UP000006469	523841	Haloferax mediterranei (strain ATCC 33500 / DSM 1411 / JCM 8866 / NBRC 14739 / NCIMB 2177 / R-4) (Halobacterium mediterranei) (Strain: ATCC 33500 / DSM 1411 / JCM 8866 / NBRC 14739 / NCIMB 2177 / R-4)	3826	14	415	142	3.6e-09	4e-29	0	0	0	0	0	0	0	0	0	0	3	566	442	1.1e-12	3.3e-13
UP000006565	679926	Methanolacinia petrolearia (strain DSM 11571 / OCM 486 / SEBR 4847) (Methanoplanus petrolearius) (Strain: DSM 11571 / OCM 486 / SEBR 4847)	2779	4	337	286	1.7e-12	5e-26	0	0	0	0	0	0	0	0	0	0	0	0	0	0	0
UP000006622	679901	Methanosalsum zhilinae (strain DSM 4017 / NBRC 107636 / OCM 62 / WeN5) (Methanohalophilus zhilinae) (Strain: DSM 4017 / NBRC 107636 / OCM 62 / WeN5)	1972	3	492	268	2e-19	3.1e-38	0	0	0	0	0	0	0	0	0	0	0	0	0	0	0
UP000006663	469382	Halogeometricum borinquense (strain ATCC 700274 / DSM 11551 / JCM 10706 / PR3) (Strain: ATCC 700274 / DSM 11551 / JCM 10706 / PR3)	3894	11	402	254	5.5e-09	2e-32	1	184	184	3e-10	3e-10	0	0	0	0	0	1	446	446	3.3e-13	3.3e-13
UP000006681	572478	Vulcanisaeta distributa (strain DSM 14429 / JCM 11212 / NBRC 100878 / IC-017) (Strain: DSM 14429 / JCM 11212 / NBRC 100878 / IC-017)	2493	3	279	199	3.8e-11	1.3e-30	0	0	0	0	0	0	0	0	0	0	0	0	0	0	0
UP000006794	797210	Halopiger xanaduensis (strain DSM 18323 / JCM 14033 / SH-6) (Strain: DSM 18323 / JCM 14033 / SH-6)	4221	14	403	261	1.8e-10	1.6e-29	0	0	0	0	0	0	0	0	0	0	0	0	0	0	0
UP000006903	490899	Desulfurococcus amylolyticus (strain DSM 18924 / JCM 16383 / VKM B-2413 / 1221n) (Desulfurococcus kamchatkensis) (Strain: DSM 18924 / JCM 16383 / VKM B-2413 / 1221n)	1470	2	302	284	3.9e-16	3.4e-17	0	0	0	0	0	0	0	0	0	0	0	0	0	0	0
UP000007391	1163730	Fervidicoccus fontis (strain DSM 19380 / JCM 18336 / VKM B-2539 / Kam940) (Strain: DSM 19380 / VKM B-2539 / Kam940)	1384	0	0	0	0	0	0	0	0	0	0	0	0	0	0	0	0	0	0	0	0
UP000007490	877455	Methanobacterium lacus (strain AL-21) (Strain: AL-21)	2493	6	489	240	1.9e-08	2.4e-33	0	0	0	0	0	0	0	0	0	0	0	0	0	0	0
UP000007722	456320	Methanococcus voltae (strain ATCC BAA-1334 / A3) (Strain: ATCC BAA-1334 / A3)	1658	0	0	0	0	0	0	0	0	0	0	0	0	0	0	0	0	0	0	0	0
UP000007807	990316	Methanothrix soehngenii (strain ATCC 5969 / DSM 3671 / JCM 10134 / NBRC 103675 / OCM 69 / GP-6) (Methanosaeta concilii) (Strain: ATCC 5969 / DSM 3671 / JCM 10134 / NBRC 103675 / OCM 69 / GP-6)	2791	4	694	216	2.6e-08	2e-21	0	0	0	0	0	0	0	0	0	0	0	0	0	0	0
UP000008037	1237085	Nitrososphaera gargensis (strain Ga9.2) (Strain: Ga9.2)	3523	6	491	261	3.4e-11	1.4e-25	1	189	189	6.8e-22	6.8e-22	0	0	0	0	0	1	378	378	1.8e-11	1.8e-11
UP000008120	311458	Candidatus Caldiarchaeum subterraneum	2154	2	274	189	5e-14	3.6e-26	0	0	0	0	0	0	0	0	0	0	0	0	0	0	0
UP000008136	693661	Archaeoglobus veneficus (strain DSM 11195 / SNP6) (Strain: SNP6)	2065	1	237	237	2.1e-09	2.1e-09	0	0	0	0	0	0	0	0	0	0	0	0	0	0	0
UP000008156	269797	Methanosarcina barkeri (strain Fusaro / DSM 804) (Strain: Fusaro / DSM 804)	3616	2	579	265	2.1e-11	4e-38	0	0	0	0	0	0	0	0	0	0	0	0	0	0	0
UP000008243	309800	Haloferax volcanii (strain ATCC 29605 / DSM 3757 / JCM 8879 / NBRC 14742 / NCIMB 2012 / VKM B-1768 / DS2) (Halobacterium volcanii) (Strain: ATCC 29605 / DSM 3757 / JCM 8879 / NBRC 14742 / NCIMB 2012 / VKM B-1768 / DS2)	3996	6	415	258	1.8e-10	3.1e-30	0	0	0	0	0	0	0	0	0	0	0	0	0	0	0
UP000008458	933801	Acidianus hospitalis (strain W1) (Strain: W1)	2329	3	548	195	1.2e-09	3.1e-19	0	0	0	0	0	0	0	0	0	0	0	0	0	0	0
UP000008680	634498	Methanobrevibacter ruminantium (strain ATCC 35063 / DSM 1093 / JCM 13430 / OCM 146 / M1) (Methanobacterium ruminantium) (Strain: ATCC 35063 / DSM 1093 / JCM 13430 / OCM 146 / M1)	2209	4	490	263	4.8e-18	3.1e-36	0	0	0	0	0	0	0	0	0	0	0	0	0	0	0
UP000009007	1201294	Methanoculleus bourgensis (strain ATCC 43281 / DSM 3045 / OCM 15 / MS2) (Methanogenium bourgense) (Strain: ATCC 43281 / DSM 3045 / OCM 15 / MS2)	2575	1	273	273	4.6e-15	4.6e-15	0	0	0	0	0	0	0	0	0	0	0	0	0	0	0
UP000009079	604354	Thermococcus sibiricus (strain MM 739 / DSM 12597) (Strain: MM 739 / DSM 12597)	2035	1	309	309	1e-24	1e-24	0	0	0	0	0	0	0	0	0	0	0	0	0	0	0
UP000009227	880724	Methanotorris igneus (strain DSM 5666 / JCM 11834 / Kol 5) (Strain: DSM 5666 / JCM 11834 / Kol 5)	1753	0	0	0	0	0	0	0	0	0	0	0	0	0	0	0	0	0	0	0	0
UP000009379	889948	Nanosalina sp. (strain J07AB43) (Strain: J07AB43)	1673	0	0	0	0	0	0	0	0	0	0	0	0	0	0	0	0	0	0	0	0
UP000009382	889962	Nanosalinarum sp. (strain J07AB56)	1402	0	0	0	0	0	0	0	0	0	0	0	0	0	0	0	0	0	0	0	0
UP000010096	756883	halophilic archaeon DL31 (Strain: DL31)	3413	7	421	255	4.2e-10	2e-28	0	0	0	0	0	0	0	0	0	0	0	0	0	0	0
UP000010468	797304	Natronobacterium gregoryi (strain ATCC 43098 / DSM 3393 / CCM 3738 / CIP 104747 / JCM 8860 / NBRC 102187 / NCIMB 2189 / SP2) (Strain: ATCC 43098 / CCM 3738 / NCIMB 2189 / SP2)	3624	8	402	252	4.7e-11	2.5e-28	0	0	0	0	0	0	0	0	0	0	1	486	486	4.4e-13	4.4e-13
UP000010469	1056495	Caldisphaera lagunensis (strain DSM 15908 / JCM 11604 / IC-154) (Strain: DSM 15908 / JCM 11604 / IC-154)	1477	1	202	202	2.1e-15	2.1e-15	0	0	0	0	0	0	0	0	0	0	0	0	0	0	0
UP000010824	593750	Methanoregula formicica (strain DSM 22288 / NBRC 105244 / SMSP) (Strain: DSM 22288 / NBRC 105244 / SMSP)	2815	2	491	259	1.1e-09	1.1e-36	0	0	0	0	0	0	0	0	0	0	0	0	0	0	0
UP000010843	797303	Natrinema pellirubrum (strain DSM 15624 / CIP 106293 / JCM 10476 / NCIMB 786 / 157) (Strain: DSM 15624 / JCM 10476 / NCIMB 786)	4138	19	455	258	1.9e-10	7.9e-30	0	0	0	0	0	0	0	0	0	0	0	0	0	0	0
UP000010846	797302	Halovivax ruber (strain DSM 18193 / JCM 13892 / XH-70) (Strain: DSM 18193 / JCM 13892 / XH-70)	3099	6	414	259	7.5e-09	5.4e-30	0	0	0	0	0	0	0	0	0	0	0	0	0	0	0
UP000010866	867904	Methanomethylovorans hollandica (strain DSM 15978 / NBRC 107637 / DMS1) (Strain: DSM 15978 / NBRC 107637 / DMS1)	2551	2	493	264	7.1e-19	4.3e-36	0	0	0	0	0	0	0	0	0	0	0	0	0	0	0
UP000010878	694430	Natronococcus occultus SP4 (Strain: SP4)	4153	12	402	257	8.1e-09	2.8e-31	0	0	0	0	0	0	0	0	0	0	1	473	473	9.1e-16	9.1e-16
UP000011513	1227487	Halogeometricum pallidum JCM 14848 (Strain: JCM 14848)	4246	9	402	252	6.6e-10	1.6e-34	0	0	0	0	0	0	0	0	0	0	0	0	0	0	0
UP000011554	29540	Natrialba asiatica (strain ATCC 700177 / DSM 12278 / JCM 9576 / FERM P-10747 / NBRC 102637 / 172P1) (Strain: DSM 12278)	4175	7	418	260	3.6e-09	8.8e-27	0	0	0	0	0	0	0	0	0	0	0	0	0	0	0
UP000011555	358396	Halobiforma lacisalsi AJ5 (Strain: AJ5)	4151	15	98	250	3.8e-09	3.2e-29	0	0	0	0	0	0	0	0	0	0	0	0	0	0	0
UP000011566	1132509	Halococcus hamelinensis 100A6 (Strain: 100A6)	3400	9	410	184	9.1e-13	4.8e-30	1	180	180	6.6e-13	6.6e-13	0	0	0	0	0	0	0	0	0	0
UP000011568	931277	Halococcus morrhuae DSM 1307 (Strain: DSM 1307)	3035	4	419	271	5.9e-14	5e-32	1	180	180	2.8e-12	2.8e-12	0	0	0	0	0	2	465	375	3.9e-13	4.5e-15
UP000011575	1230454	Halorubrum aidingense JCM 13560 (Strain: JCM 13560)	2981	5	430	258	3.2e-10	5.8e-27	0	0	0	0	0	0	0	0	0	0	0	0	0	0	0
UP000011599	1114856	Natronorubrum tibetense GA33 (Strain: GA33)	4671	18	617	236	7.3e-09	1.1e-30	0	0	0	0	0	0	0	0	0	0	0	0	0	0	0
UP000011602	1227499	Natronolimnobius innermongolicus JCM 12255 (Strain: JCM 12255)	4400	16	606	243	1.7e-09	3.5e-30	0	0	0	0	0	0	0	0	0	0	0	0	0	0	0
UP000011607	1227454	Halobiforma nitratireducens JCM 10879 (Strain: JCM 10879)	3534	8	583	274	8.6e-09	4.9e-30	0	0	0	0	0	0	0	0	0	0	0	0	0	0	0
UP000011615	1230457	Haloterrigena limicola JCM 13563 (Strain: JCM 13563)	3519	11	402	245	1.9e-09	2e-29	0	0	0	0	0	0	0	0	0	0	1	531	531	5.9e-14	5.9e-14
UP000011626	797114	Halosimplex carlsbadense 2-9-1 (Strain: 2-9-1)	4458	13	609	255	2.2e-09	1.8e-30	1	181	181	1.1e-13	1.1e-13	0	0	0	0	0	1	472	472	4.9e-11	4.9e-11
UP000011661	1230460	Natronorubrum sulfidifaciens JCM 14089 (Strain: JCM 14089)	3428	11	403	236	1.1e-08	1.7e-29	0	0	0	0	0	0	0	0	0	0	0	0	0	0	0
UP000011669	1227455	Halococcus saccharolyticus DSM 5350 (Strain: DSM 5350)	3441	8	598	262	1.8e-08	1.9e-30	1	181	181	1.1e-12	1.1e-12	0	0	0	0	0	1	476	476	2e-13	2e-13
UP000011689	1227481	Halorubrum hochstenium ATCC 700873 (Strain: ATCC 700873)	2931	4	434	256	3.5e-09	7.3e-30	0	0	0	0	0	0	0	0	0	0	0	0	0	0	0
UP000011867	268739	Natronomonas moolapensis (strain DSM 18674 / JCM 14361 / 8.8.11) (Strain: DSM 18674 / JCM 14361 / 8.8.11)	2723	2	401	326	2.2e-21	2.4e-33	1	181	181	3.3e-18	3.3e-18	0	0	0	0	0	1	473	473	1.6e-11	1.6e-11
UP000012076	1054217	Thermoplasmatales archaeon (strain BRNA1) (Strain: BRNA1)	1528	2	293	264	4.3e-15	2.3e-16	0	0	0	0	0	0	0	0	0	0	0	0	0	0	0
UP000012672	1236689	Methanomethylophilus alvus (strain Mx1201) (Strain: Mx1201)	1643	2	382	262	3.2e-19	2.3e-24	0	0	0	0	0	0	0	0	0	0	0	0	0	0	0
UP000013307	387631	Archaeoglobus sulfaticallidus PM70-1 (Strain: PM70-1)	2213	2	246	242	1.8e-09	1.1e-15	0	0	0	0	0	0	0	0	0	0	0	0	0	0	0
UP000014065	859192	Candidatus Nitrosoarchaeum limnia BG20 (Strain: BG20)	2621	2	286	262	1.4e-15	1e-23	1	193	193	4.1e-13	4.1e-13	0	0	0	0	0	1	354	354	6.3e-13	6.3e-13
UP000014066	224719	Methanobrevibacter sp. AbM4 (Strain: Abm4)	1663	3	490	261	2.8e-21	2.3e-41	0	0	0	0	0	0	0	0	0	0	0	0	0	0	0
UP000014070	1295009	Methanomassiliicoccus intestinalis (strain Issoire-Mx1) (Strain: Issoire-Mx1)	1826	2	288	280	1.5e-14	3.4e-22	0	0	0	0	0	0	0	0	0	0	0	0	0	0	0
UP000014072	1333523	Salinarchaeum sp. Harcht-Bsk1 (Strain: Harcht-Bsk1)	3013	10	412	260	1.9e-08	7.4e-30	0	0	0	0	0	0	0	0	0	0	1	484	484	2.8e-14	2.8e-14
UP000014660	333146	Ferroplasma acidarmanus fer1 (Strain: fer1)	1927	3	239	194	3.7e-08	6.8e-15	0	0	0	0	0	0	0	0	0	0	0	0	0	0	0
UP000015381	1033806	Halorhabdus tiamatea SARL4B (Strain: SARL4B)	2988	6	425	260	1.2e-12	4.2e-30	1	182	182	1e-10	1e-10	1	425	425	4.2e-08	4.2e-08	0	0	0	0	0
UP000015543	1365176	Thermofilum adornatus (Strain: 1910b)	1896	5	358	259	1.3e-14	7.2e-21	0	0	0	0	0	0	0	0	0	0	0	0	0	0	0
UP000016986	1261545	Halarchaeum acidiphilum MH1-52-1 (Strain: JCM 16109)	2706	4	386	245	3.6e-12	2.9e-30	0	0	0	0	0	0	0	0	0	0	0	0	0	0	0
UP000017840	1324957	Candidatus Halobonum tyrrellensis G22 (Strain: G22)	3445	8	407	273	3e-08	3.9e-30	0	0	0	0	0	0	0	0	0	0	0	0	0	0	0
UP000017867	1379702	Methanobacterium sp. MB1 (Strain: MB1)	2013	4	493	234	2.4e-10	3.3e-36	0	0	0	0	0	0	0	0	0	0	0	0	0	0	0
UP000017931	667138	Thermoplasmatales archaeon I-plasma	1693	1	298	298	1.3e-20	1.3e-20	0	0	0	0	0	0	0	0	0	0	0	0	0	0	0
UP000018052	667137	Thermoplasmatales archaeon E-plasma	1661	1	290	290	3.6e-18	3.6e-18	0	0	0	0	0	0	0	0	0	0	0	0	0	0	0
UP000018159	1407055	Thaumarchaeota archaeon N4 (Strain: N4)	1946	2	352	262	4.1e-16	3.7e-18	1	186	186	5.6e-18	5.6e-18	0	0	0	0	0	0	0	0	0	0
UP000018202	261391	Thermoplasmatales archaeon Gpl	1917	2	235	202	9.2e-12	6.8e-16	0	0	0	0	0	0	0	0	0	0	0	0	0	0	0
UP000018337	667135	Thermoplasmatales archaeon A-plasma	2276	3	293	207	3e-15	9.5e-22	0	0	0	0	0	0	0	0	0	0	0	0	0	0	0
UP000018432	1242866	Thermoplasmatales archaeon SCGC AB-540-F20	1255	0	0	0	0	0	0	0	0	0	0	0	0	0	0	0	0	0	0	0	0
UP000018894	1173487	Halorubrum sp. AJ67 (Strain: AJ67)	3364	1	318	318	7.5e-28	7.5e-28	0	0	0	0	0	0	0	0	0	0	0	0	0	0	0
UP000019024	797299	Halostagnicola larsenii XH-48 (Strain: XH-48)	4086	8	417	256	2.1e-08	6.1e-32	0	0	0	0	0	0	0	0	0	0	0	0	0	0	0
UP000019027	582419	Thermococcus paralvinellae (Strain: ES1)	2014	2	287	256	3.3e-11	7.6e-19	0	0	0	0	0	0	0	0	0	0	0	0	0	0	0
UP000019483	1090322	Methanolobus tindarius DSM 2278 (Strain: DSM 2278)	2912	1	490	490	7.7e-37	7.7e-37	0	0	0	0	0	0	0	0	0	0	0	0	0	0	0
UP000024332	1160895	Candidatus Acidianus copahuensis (Strain: ALE1)	2328	2	254	195	5.7e-15	6.2e-21	0	0	0	0	0	0	0	0	0	0	0	0	0	0	0
UP000027027	1495067	Halostagnicola sp. A56 (Strain: A56)	2711	6	314	256	1.6e-08	6.8e-24	0	0	0	0	0	0	0	0	0	0	0	0	0	0	0
UP000027093	926571	Nitrososphaera viennensis EN76 (Strain: EN76)	3117	4	335	265	4.5e-15	1.9e-28	1	269	269	2.7e-23	2.7e-23	0	0	0	0	0	1	381	381	5.5e-13	5.5e-13
UP000027153	1392998	Candidatus Methanoperedens nitroreducens (Strain: ANME-2d)	3430	9	385	189	6.9e-12	2.1e-21	3	233	155	1.1e-19	9.9e-32	0	0	0	0	0	3	391	362	1.2e-13	6.4e-15
UP000027981	1343739	Palaeococcus pacificus DY20341 (Strain: DY20341)	1991	2	286	256	5.8e-11	1.8e-20	0	0	0	0	0	0	0	0	0	0	0	0	0	0	0
UP000029387	1502295	Marine Group I thaumarchaeote SCGC AAA799-P11	1432	1	281	281	2.5e-26	2.5e-26	1	192	192	8.5e-15	8.5e-15	0	0	0	0	0	1	354	354	1.4e-13	1.4e-13
UP000030639	1070774	Halonotius sp. J07HN4 (Strain: J07HN4)	3224	3	417	261	7.7e-10	7e-30	0	0	0	0	0	0	0	0	0	0	0	0	0	0	0
UP000030642	1238426	Haloquadratum sp. J07HQX50 (Strain: J07HQX50)	2865	4	308	260	4.9e-08	7.8e-22	0	0	0	0	0	0	0	0	0	0	0	0	0	0	0
UP000030648	1412872	uncultured archaeon A07HB70	2513	4	436	296	1.2e-09	9.9e-33	0	0	0	0	0	1	436	436	1.6e-07	1.6e-07	0	0	0	0	0
UP000030650	1085028	halophilic archaeon J07HX64 (Strain: J07AX64)	3025	4	411	270	1.9e-10	7.7e-29	0	0	0	0	0	0	0	0	0	0	1	495	495	8.1e-12	8.1e-12
UP000030660	1412871	uncultured archaeon A07HR67	2887	4	428	305	1.2e-09	4.6e-26	0	0	0	0	0	0	0	0	0	0	0	0	0	0	0
UP000030667	1412873	uncultured archaeon A07HN63	2505	4	606	260	6.1e-08	5.7e-31	0	0	0	0	0	0	0	0	0	0	0	0	0	0	0
UP000030674	1085029	halophilic archaeon J07HB67 (Strain: J07HX67)	2831	5	310	108	1.4e-10	7.4e-29	0	0	0	0	0	0	0	0	0	0	0	0	0	0	0
UP000030679	1412874	uncultured archaeon A07HR60	2853	6	411	258	4.7e-08	2.8e-25	0	0	0	0	0	0	0	0	0	0	0	0	0	0	0
UP000030787	1577791	Candidatus Methanoplasma termitum (Strain: Mpt1)	1393	2	261	227	2.1e-16	1.2e-28	0	0	0	0	0	0	0	0	0	0	0	0	0	0	0
UP000030944	1410606	Candidatus Nitrosopelagicus brevis (Strain: V2)	1444	0	0	0	0	0	0	0	0	0	0	0	0	0	0	0	0	0	0	0	0
UP000031483	1198115	Thaumarchaeota archaeon SCGC AB-539-E09 (Strain: SCGC AB-539-E09)	646	0	0	0	0	0	0	0	0	0	0	0	0	0	0	0	0	0	0	0	0
UP000033049	1434100	Methanosarcina sp. MTP4 (Strain: MTP4)	3238	3	495	250	1.4e-09	2e-34	0	0	0	0	0	0	0	0	0	0	0	0	0	0	0
UP000034723	113653	Geoglobus ahangari (Strain: 234)	1973	4	330	235	3.8e-10	8.5e-28	1	311	311	1.6e-15	1.6e-15	0	0	0	0	0	0	0	0	0	0
UP000050301	312540	Acidiplasma cupricumulans (Strain: BH2)	1683	3	234	193	3.8e-11	2.9e-16	0	0	0	0	0	0	0	0	0	0	0	0	0	0	0
UP000050535	699431	Halolamina pelagica (Strain: CDK2)	3464	6	346	207	5.7e-12	3.6e-28	0	0	0	0	0	0	0	0	0	0	0	0	0	0	0
UP000051144	1713724	Methanomassiliicoccales archaeon RumEn M1	1877	3	387	251	1.1e-12	4.2e-30	0	0	0	0	0	0	0	0	0	0	0	0	0	0	0
UP000053279	1294122	Candidatus Nanobsidianus stetteri	647	0	0	0	0	0	0	0	0	0	0	0	0	0	0	0	0	0	0	0	0
UP000053331	2248	Halorubrum saccharovorum (Strain: H3)	2334	5	626	265	9.2e-09	7.2e-27	0	0	0	0	0	0	0	0	0	0	0	0	0	0	0
UP000053352	2309	Pyrodictium occultum (Strain: PL-19)	1602	0	0	0	0	0	0	0	0	0	0	0	0	0	0	0	0	0	0	0	0
UP000053361	1242690	Thermoplasmatales archaeon SCGC AB-539-C06	780	3	313	247	5.4e-21	2.1e-28	0	0	0	0	0	0	0	0	0	0	0	0	0	0	0
UP000053694	1325472	halophilic archaeon J07HX5	2128	3	601	158	9e-09	6e-18	0	0	0	0	0	0	0	0	0	0	0	0	0	0	0
UP000053781	1198116	Thermoplasmatales archaeon SCGC AB-539-N05	844	0	0	0	0	0	0	0	0	0	0	0	0	0	0	0	0	0	0	0	0
UP000053922	1713725	Methanomassiliicoccales archaeon RumEn M2	1175	1	292	292	7e-21	7e-21	0	0	0	0	0	0	0	0	0	0	0	0	0	0	0
UP000054237	1769296	Candidatus Methanomethylophilus sp. 1R26 (Strain: 1R26)	1473	2	424	379	6.8e-17	2.8e-21	0	0	0	0	0	0	0	0	0	0	0	0	0	0	0
UP000054284	1326980	Candidatus Aramenus sulfurataquae	1975	2	252	195	3.2e-15	1.7e-15	0	0	0	0	0	0	0	0	0	0	0	0	0	0	0
UP000054356	1238428	Halorubrum sp. J07HR59	1832	4	326	235	3.1e-08	5.1e-15	0	0	0	0	0	0	0	0	0	0	0	0	0	0	0
UP000054387	1514971	Haloprofundus marisrubri (Strain: SB9)	3761	13	431	262	8.6e-11	2.4e-34	0	0	0	0	0	0	0	0	0	0	0	0	0	0	0
UP000058290	1495144	methanogenic archaeon ISO4-H5 (Strain: ISO4-H5)	1805	2	387	267	7.2e-22	1.5e-24	0	0	0	0	0	0	0	0	0	0	0	0	0	0	0
UP000058925	1353260	Candidatus Nitrosocosmicus oleophilus (Strain: MY3)	3684	15	504	196	2.6e-10	9.1e-26	0	0	0	0	0	0	0	0	0	0	1	357	357	3.3e-15	3.3e-15
UP000060778	940295	Ignicoccus islandicus DSM 13165 (Strain: DSM 13165)	1510	0	0	0	0	0	0	0	0	0	0	0	0	0	0	0	0	0	0	0	0
UP000066737	1407499	Halobacterium hubeiense (Strain: JI20-1)	3340	2	393	292	1.1e-20	9.9e-30	0	0	0	0	0	0	0	0	0	0	0	0	0	0	0
UP000067434	1550241	Thermofilum uzonense (Strain: 1807-2)	1454	3	476	275	8.1e-11	3.7e-14	0	0	0	0	0	0	0	0	0	0	0	0	0	0	0
UP000067738	230361	Methanobrevibacter millerae (Strain: SM9)	2260	4	488	250	6.6e-12	1.2e-35	0	0	0	0	0	0	0	0	0	0	0	0	0	0	0
UP000069850	86622	Methanoculleus sp. MAB1	3446	1	228	228	3.6e-15	3.6e-15	0	0	0	0	0	0	0	0	0	0	0	0	0	0	0
UP000069906	1604004	Halanaeroarchaeum sulfurireducens (Strain: HSR2)	2225	2	397	257	2.7e-13	1.9e-33	0	0	0	0	0	0	0	0	0	0	0	0	0	0	0
UP000070035	1698274	candidate divison MSBL1 archaeon SCGC-AAA261F17	559	1	245	245	4.2e-08	4.2e-08	0	0	0	0	0	0	0	0	0	0	0	0	0	0	0
UP000070038	1698258	candidate divison MSBL1 archaeon SCGC-AAA833K04	196	0	0	0	0	0	0	0	0	0	0	0	0	0	0	0	0	0	0	0	0
UP000070076	1698277	candidate divison MSBL1 archaeon SCGC-AAA261O19	779	0	0	0	0	0	0	0	0	0	0	0	0	0	0	0	0	0	0	0	0
UP000070155	1698266	candidate divison MSBL1 archaeon SCGC-AAA259I07	671	0	0	0	0	0	0	0	0	0	0	0	0	0	0	0	0	0	0	0	0
UP000070163	1698259	candidate divison MSBL1 archaeon SCGC-AAA259A05	1212	1	501	501	1e-36	1e-36	0	0	0	0	0	0	0	0	0	0	0	0	0	0	0
UP000070171	1698288	candidate divison MSBL1 archaeon SCGC-AAA385M11	228	0	0	0	0	0	0	0	0	0	0	0	0	0	0	0	0	0	0	0	0
UP000070175	1698285	candidate divison MSBL1 archaeon SCGC-AAA382N08	431	1	499	499	6.6e-37	6.6e-37	0	0	0	0	0	0	0	0	0	0	0	0	0	0	0
UP000070184	1698260	candidate divison MSBL1 archaeon SCGC-AAA259B11	852	2	500	253	9.2e-14	3.9e-39	0	0	0	0	0	0	0	0	0	0	0	0	0	0	0
UP000070195	1698262	candidate divison MSBL1 archaeon SCGC-AAA259D18	389	0	0	0	0	0	0	0	0	0	0	0	0	0	0	0	0	0	0	0	0
UP000070248	1698287	candidate divison MSBL1 archaeon SCGC-AAA385M02	156	0	0	0	0	0	0	0	0	0	0	0	0	0	0	0	0	0	0	0	0
UP000070256	1698286	candidate divison MSBL1 archaeon SCGC-AAA385D11	299	0	0	0	0	0	0	0	0	0	0	0	0	0	0	0	0	0	0	0	0
UP000070257	1698269	candidate divison MSBL1 archaeon SCGC-AAA259J03	964	1	247	247	4.5e-09	4.5e-09	0	0	0	0	0	0	0	0	0	0	0	0	0	0	0
UP000070263	1698280	candidate divison MSBL1 archaeon SCGC-AAA382A20	947	0	0	0	0	0	0	0	0	0	0	0	0	0	0	0	0	0	0	0	0
UP000070284	1698264	candidate divison MSBL1 archaeon SCGC-AAA259E19	1417	1	501	501	1.7e-37	1.7e-37	0	0	0	0	0	0	0	0	0	0	0	0	0	0	0
UP000070311	1698279	candidate divison MSBL1 archaeon SCGC-AAA382A13	450	1	501	501	1.1e-39	1.1e-39	0	0	0	0	0	0	0	0	0	0	0	0	0	0	0
UP000070341	1698270	candidate divison MSBL1 archaeon SCGC-AAA259M10	893	1	253	253	9.7e-14	9.7e-14	0	0	0	0	0	0	0	0	0	0	0	0	0	0	0
UP000070344	1698271	candidate divison MSBL1 archaeon SCGC-AAA259O05	1138	0	0	0	0	0	0	0	0	0	0	0	0	0	0	0	0	0	0	0	0
UP000070373	1698263	candidate divison MSBL1 archaeon SCGC-AAA259E17	891	0	0	0	0	0	0	0	0	0	0	0	0	0	0	0	0	0	0	0	0
UP000070399	1698257	candidate divison MSBL1 archaeon SCGC-AAA833F18	278	0	0	0	0	0	0	0	0	0	0	0	0	0	0	0	0	0	0	0	0
UP000070400	1698273	candidate divison MSBL1 archaeon SCGC-AAA261D19	687	0	0	0	0	0	0	0	0	0	0	0	0	0	0	0	0	0	0	0	0
UP000070404	1698281	candidate divison MSBL1 archaeon SCGC-AAA382C18	551	0	0	0	0	0	0	0	0	0	0	0	0	0	0	0	0	0	0	0	0
UP000070405	1698276	candidate divison MSBL1 archaeon SCGC-AAA261G05	601	0	0	0	0	0	0	0	0	0	0	0	0	0	0	0	0	0	0	0	0
UP000070414	1698268	candidate divison MSBL1 archaeon SCGC-AAA259I14	774	1	247	247	3.6e-09	3.6e-09	0	0	0	0	0	0	0	0	0	0	0	0	0	0	0
UP000070463	1698267	candidate divison MSBL1 archaeon SCGC-AAA259I09	1400	1	253	253	1.5e-13	1.5e-13	0	0	0	0	0	0	0	0	0	0	0	0	0	0	0
UP000070491	1698282	candidate divison MSBL1 archaeon SCGC-AAA382F02	344	1	501	501	4.9e-39	4.9e-39	0	0	0	0	0	0	0	0	0	0	0	0	0	0	0
UP000070504	1698283	candidate divison MSBL1 archaeon SCGC-AAA382K21	218	0	0	0	0	0	0	0	0	0	0	0	0	0	0	0	0	0	0	0	0
UP000070520	1698272	candidate divison MSBL1 archaeon SCGC-AAA261C02	703	0	0	0	0	0	0	0	0	0	0	0	0	0	0	0	0	0	0	0	0
UP000070549	1698278	candidate divison MSBL1 archaeon SCGC-AAA382A03	427	0	0	0	0	0	0	0	0	0	0	0	0	0	0	0	0	0	0	0	0
UP000070565	1698275	candidate divison MSBL1 archaeon SCGC-AAA261F19	687	0	0	0	0	0	0	0	0	0	0	0	0	0	0	0	0	0	0	0	0
UP000070589	1698261	candidate divison MSBL1 archaeon SCGC-AAA259D14	885	0	0	0	0	0	0	0	0	0	0	0	0	0	0	0	0	0	0	0	0
UP000070633	1698284	candidate divison MSBL1 archaeon SCGC-AAA382M17	356	0	0	0	0	0	0	0	0	0	0	0	0	0	0	0	0	0	0	0	0
UP000070657	1698265	candidate divison MSBL1 archaeon SCGC-AAA259E22	843	0	0	0	0	0	0	0	0	0	0	0	0	0	0	0	0	0	0	0	0
UP000076599	1679489	Haladaptatus sp. R4 (Strain: R4)	4086	14	397	258	2.1e-08	1.2e-30	1	178	178	3.1e-12	3.1e-12	0	0	0	0	0	1	423	423	1.2e-11	1.2e-11
UP000077066	55758	Methanobrevibacter filiformis (Strain: DSM 11501)	1920	1	488	488	1.9e-33	1.9e-33	0	0	0	0	0	0	0	0	0	0	0	0	0	0	0
UP000077245	49547	Methanobrevibacter curvatus (Strain: DSM 11111)	1968	2	488	334	6.1e-18	1.1e-36	0	0	0	0	0	0	0	0	0	0	0	0	0	0	0
UP000077275	47311	Methanobrevibacter cuticularis (Strain: DSM 11139)	2061	1	489	489	2.3e-32	2.3e-32	0	0	0	0	0	0	0	0	0	0	0	0	0	0	0
UP000077428	66851	Methanobrevibacter oralis (Strain: DSM 7256)	1993	2	488	303	6.5e-12	1.4e-34	0	0	0	0	0	0	0	0	0	0	0	0	0	0	0
UP000094058	1849261	Candidatus Altiarchaeales archaeon WOR_SM1_SCG	2164	0	0	0	0	0	0	0	0	0	0	0	0	0	0	0	0	0	0	0	0
UP000094707	118062	Methanobacterium congolense	2340	4	489	266	1.7e-18	1.6e-36	0	0	0	0	0	0	0	0	0	0	0	0	0	0	0
UP000094736	1860100	Methanobacterium sp. A39 (Strain: A39)	3065	11	489	246	5e-11	2.2e-33	0	0	0	0	0	0	0	0	0	0	0	0	0	0	0
UP000183275	1202768	Halopiger salifodinae (Strain: CGMCC 1.12284)	4090	14	416	245	7.1e-09	2e-31	0	0	0	0	0	0	0	0	0	0	1	544	544	1.8e-15	1.8e-15
UP000184145	1531428	Candidatus Micrarchaeum sp. AZ1	840	2	257	253	6.9e-15	2.7e-22	0	0	0	0	0	0	0	0	0	0	0	0	0	0	0
UP000184357	43928	Halobaculum gomorrense (Strain: DSM 9297)	3149	11	436	262	3.9e-10	6.2e-25	0	0	0	0	0	0	0	0	0	0	0	0	0	0	0
UP000185687	588898	Haloterrigena daqingensis (Strain: CGMCC 1.8909)	3795	13	403	237	8e-09	1.3e-28	0	0	0	0	0	0	0	0	0	0	1	449	449	4.5e-14	4.5e-14
UP000185744	1903181	Candidatus Methanohalarchaeum thermophilum	2152	1	498	498	3.5e-36	3.5e-36	0	0	0	0	0	0	0	0	0	0	0	0	0	0	0
UP000185779	1839936	Candidatus Syntrophoarchaeum butanivorans	1592	0	0	0	0	0	0	0	0	0	0	0	0	0	0	0	0	0	0	0	0
UP000186165	1873524	Halodesulfurarchaeum formicicum (Strain: HSR6)	2099	1	390	390	1.4e-33	1.4e-33	0	0	0	0	0	0	0	0	0	0	0	0	0	0	0
UP000186914	553468	Haladaptatus litoreus (Strain: CGMCC 1.7737)	4885	11	389	263	1.1e-09	2.9e-35	1	178	178	2.3e-12	2.3e-12	0	0	0	0	0	1	423	423	9.6e-12	9.6e-12
UP000186940	1838285	Candidatus Syntrophoarchaeum caldarius	1784	1	498	498	3.6e-35	3.6e-35	0	0	0	0	0	0	0	0	0	0	0	0	0	0	0
UP000187924	1932360	Halorientalis sp. IM1011 (Strain: IM1011)	3726	14	481	255	6e-10	2.8e-34	1	180	180	1e-13	1e-13	1	481	481	2.6e-09	2.6e-09	0	0	0	0	0
UP000191169	1853690	Halolamina sp. CBA1230 (Strain: CBA1230)	3387	6	425	255	7.5e-10	4.4e-27	0	0	0	0	0	0	0	0	0	0	0	0	0	0	0
UP000191661	1300164	Methanobrevibacter arboriphilus JCM 13429 = DSM 1125 (Strain: DH1)	1961	4	498	316	3.7e-11	1.4e-32	0	0	0	0	0	0	0	0	0	0	0	0	0	0	0
UP000195137	1927129	Methanonatronarchaeum thermophilum	1510	3	502	151	2.5e-18	6.4e-38	0	0	0	0	0	0	0	0	0	0	0	0	0	0	0
UP000196084	253108	Natronolimnobius baerhuensis (Strain: CGMCC 1.3597)	3662	10	400	257	1.9e-09	3.7e-29	0	0	0	0	0	0	0	0	0	0	0	0	0	0	0
UP000196489	1932700	archaeon D22	474	1	256	256	8.8e-11	8.8e-11	0	0	0	0	0	0	0	0	0	0	0	0	0	0	0
UP000197679	1920749	Candidatus Mancarchaeum acidiphilum (Strain: Mia14)	944	2	235	193	4.4e-13	1.4e-16	0	0	0	0	0	0	0	0	0	0	0	0	0	0	0
UP000197915	1961136	Thermoplasmatales archaeon B_DKE	1928	3	258	206	6.3e-13	5.9e-17	0	0	0	0	0	0	0	0	0	0	0	0	0	0	0
UP000198397	63740	Halorubrum vacuolatum (Natronobacterium vacuolatum) (Strain: DSM 8800)	3371	7	630	261	1.2e-10	3.4e-28	0	0	0	0	0	0	0	0	0	0	0	0	0	0	0
UP000198518	355548	Halobacterium jilantaiense (Strain: CGMCC 1.5337)	3054	5	393	250	3.6e-10	4e-32	0	0	0	0	0	0	0	0	0	0	0	0	0	0	0
UP000198856	890420	Halovenus aranensis (Strain: IBRC-M10015)	3354	9	391	256	2.5e-10	3e-31	1	178	178	1.4e-11	1.4e-11	0	0	0	0	0	1	428	428	1.8e-14	1.8e-14
UP000198888	1073996	Halohasta litchfieldiae (Strain: DSM 22187)	3425	10	608	254	1.3e-08	7.2e-25	0	0	0	0	0	0	0	0	0	0	1	513	513	4.5e-12	4.5e-12
UP000199062	767519	Halomicrobium zhouii (Strain: CGMCC 1.10457)	4091	8	501	259	3.4e-11	6.7e-32	1	181	181	2e-13	2e-13	1	501	501	1.8e-09	1.8e-09	0	0	0	0	0
UP000199114	1186196	Natrinema salaciae (Strain: DSM 25055)	4688	19	608	258	7.3e-09	3.3e-29	0	0	0	0	0	0	0	0	0	0	0	0	0	0	0
UP000199170	660517	Halobellus clavatus (Strain: CGMCC 1.10118)	3679	7	401	259	1.2e-09	4e-29	0	0	0	0	0	0	0	0	0	0	0	0	0	0	0
UP000199215	1267564	Halopenitus malekzadehii (Strain: IBRC-M10418)	3119	5	462	263	4.2e-09	4.2e-23	0	0	0	0	0	0	0	0	0	0	0	0	0	0	0
UP000199289	1236180	Halopelagius longus (Strain: CGMCC 1.12397)	3802	13	418	258	1.1e-08	5.5e-29	0	0	0	0	0	0	0	0	0	0	1	568	568	1.6e-15	1.6e-15
UP000199370	996166	Haloarchaeobius iranensis (Strain: EB21,IBRC-M 10013,KCTC 4048)	3852	13	416	257	7.1e-12	4.5e-27	0	0	0	0	0	0	0	0	0	0	1	459	459	4.4e-12	4.4e-12
UP000199451	660521	Halogranum gelatinilyticum (Strain: CGMCC 1.10119)	3752	11	405	261	7.1e-09	1.4e-31	0	0	0	0	0	0	0	0	0	0	0	0	0	0	0
UP000215704	1483400	Halorubrum sp. E3 (Strain: E3)	4984	8	305	133	1.1e-10	8e-25	0	0	0	0	0	0	0	0	0	0	0	0	0	0	0
UP000216287	29283	Halorubrum distributum (Strain: E8)	2492	6	446	124	4.2e-11	4.2e-26	0	0	0	0	0	0	0	0	0	0	0	0	0	0	0
UP000216308	1383851	Halorubrum halodurans (Strain: Cb34)	3137	9	428	265	2.8e-09	5.2e-25	0	0	0	0	0	0	0	0	0	0	0	0	0	0	0
UP000216554	1383850	Halorubrum sp. Ib24 (Strain: Ib24)	2609	9	427	267	2.2e-09	7.5e-30	0	0	0	0	0	0	0	0	0	0	0	0	0	0	0
UP000219453	558529	Natronoarchaeum philippinense (Strain: DSM 27208)	3284	11	410	263	7.9e-10	9.3e-31	1	183	183	5e-10	5e-10	0	0	0	0	0	1	459	459	2.8e-13	2.8e-13
UP000219689	373386	Natrinema ejinorense (Strain: JCM 13890)	4191	22	455	261	1e-08	1.5e-32	0	0	0	0	0	0	0	0	0	0	0	0	0	0	0
UP000225238	1483399	Halorubrum sp. C3 (Strain: C3)	3589	6	583	265	2.2e-11	3.7e-27	0	0	0	0	0	0	0	0	0	0	0	0	0	0	0
UP000232412	1499975	Nitrosotalea sp. Nd2	1881	3	354	266	1.2e-11	5.2e-21	1	191	191	1.1e-14	1.1e-14	0	0	0	0	0	0	0	0	0	0
UP000234457	1650659	Thermoproteus sp. CP80 (Strain: CP80)	1620	2	496	200	3.9e-08	7.7e-11	0	0	0	0	0	0	0	0	0	0	0	0	0	0	0
UP000236212	2035442	archaeon HR06	1118	0	0	0	0	0	0	0	0	0	0	0	0	0	0	0	0	0	0	0	0
UP000236248	2058097	Candidatus Nitrosocaldus cavascurensis (Strain: SCU2)	1766	3	473	266	1.6e-14	7.9e-27	1	190	190	2e-12	2e-12	0	0	0	0	0	1	363	363	1.5e-10	1.5e-10
UP000236308	2035441	archaeon HR05	721	1	473	473	7.1e-15	7.1e-15	1	190	190	8.3e-13	8.3e-13	0	0	0	0	0	0	0	0	0	0
UP000236403	2035438	archaeon HR02	1939	0	0	0	0	0	0	0	0	0	0	0	0	0	0	0	0	0	0	0	0
UP000236463	2035439	archaeon HR03	434	1	274	274	7.3e-27	7.3e-27	0	0	0	0	0	0	0	0	0	0	0	0	0	0	0
UP000236584	755307	Salinigranum rubrum (Strain: GX10)	4473	11	476	244	2.7e-08	1.4e-29	0	0	0	0	0	1	476	476	8.6e-09	8.6e-09	0	0	0	0	0
UP000236627	2035437	archaeon HR01	1916	1	277	277	1.9e-22	1.9e-22	0	0	0	0	0	0	0	0	0	0	0	0	0	0	0
UP000236740	699433	Halobellus limi (Strain: CGMCC 1.10331)	3637	11	401	259	1.4e-08	2.6e-29	0	0	0	0	0	0	0	0	0	0	0	0	0	0	0
UP000236755	555874	Haloplanus vescus (Strain: CGMCC 1.8712)	2791	7	408	255	9.7e-11	1.5e-31	1	180	180	8.2e-11	8.2e-11	0	0	0	0	0	1	455	455	4.4e-11	4.4e-11
UP000240531	2137776	archaeon SCG-AAA382B04	1591	2	500	167	1.4e-19	2.2e-34	0	0	0	0	0	0	0	0	0	0	0	0	0	0	0
UP000244727	1679096	Haloarculaceae archaeon HArcel1 (Strain: HArcel1)	2532	5	504	258	2.1e-09	2e-31	1	183	183	2.4e-12	2.4e-12	1	504	504	5.4e-07	5.4e-07	0	0	0	0	0
UP000245022	2027460	Desulfurococcaceae archaeon AG1 (Strain: AG1)	1903	1	294	294	1.3e-31	1.3e-31	0	0	0	0	0	0	0	0	0	0	0	0	0	0	0
UP000245577	190976	Methanobrevibacter woesei (Strain: DSM 11979)	1581	3	490	262	5.1e-13	6.4e-37	0	0	0	0	0	0	0	0	0	0	0	0	0	0	0
UP000245657	668570	Methanospirillum lacunae (Strain: Ki8-1)	3377	4	490	244	5.4e-19	3.5e-36	0	0	0	0	0	0	0	0	0	0	0	0	0	0	0
UP000247916	2056316	ANME-1 cluster archaeon	1797	0	0	0	0	0	0	0	0	0	0	0	0	0	0	0	0	0	0	0	0
UP000248044	41673	Acidianus brierleyi (Strain: DSM 1651)	2858	2	252	195	9.7e-16	8.9e-19	0	0	0	0	0	0	0	0	0	0	0	0	0	0	0
UP000248329	2056317	ANME-2 cluster archaeon	3377	2	295	272	5.7e-12	7.7e-16	0	0	0	0	0	0	0	0	0	0	0	0	0	0	0
UP000248969	1945578	Methanosphaera sp. rholeuAM130	1852	3	491	254	8.8e-18	2.1e-30	0	0	0	0	0	0	0	0	0	0	0	0	0	0	0
UP000248971	1945579	Methanosphaera sp. rholeuAM74	1765	3	491	192	8.7e-22	1.4e-32	0	0	0	0	0	0	0	0	0	0	0	0	0	0	0
UP000248984	1945580	Methanosphaera sp. rholeuAM6	1750	3	488	260	2.6e-21	1.1e-34	0	0	0	0	0	0	0	0	0	0	0	0	0	0	0
UP000249059	1945632	Methanosphaera sp. SHI1033	1354	3	490	248	6.1e-11	5.5e-34	0	0	0	0	0	0	0	0	0	0	0	0	0	0	0
UP000249370	1789762	Methanosphaera sp. BMS (Strain: BMS)	2101	2	491	326	1.7e-17	1.2e-30	0	0	0	0	0	0	0	0	0	0	0	0	0	0	0
UP000249457	1945577	Methanosphaera sp. rholeuAM270	1611	3	492	251	4.1e-23	2e-34	0	0	0	0	0	0	0	0	0	0	0	0	0	0	0
UP000249846	1465461	Thaumarchaeota archaeon SCGC AC-337_F14 (Strain: SCGC AC-337_F14)	560	1	260	260	6.1e-25	6.1e-25	1	188	188	2e-15	2e-15	0	0	0	0	0	1	353	353	1.3e-10	1.3e-10
UP000249949	1898749	Candidatus Nitrosomarinus catalina (Strain: SPOT01)	1677	0	0	0	0	0	1	199	199	8e-14	8e-14	0	0	0	0	0	1	354	354	3.7e-12	3.7e-12
UP000250088	745377	Natronolimnobius aegyptiacus (Strain: JW/NM-HA 15)	3626	10	401	253	4e-09	9.1e-32	0	0	0	0	0	0	0	0	0	0	0	0	0	0	0
UP000252189	1126245	Haloplanus salinus (Strain: JCM 18368)	3354	8	407	255	2.4e-09	3.8e-29	1	180	180	1.3e-09	1.3e-09	0	0	0	0	0	2	546	460	1.7e-10	1e-13
UP000252983	29295	halophilic archaeon (Strain: H22)	5207	16	385	265	9.9e-10	6.9e-33	0	0	0	0	0	0	0	0	0	0	0	0	0	0	0
UP000253099	2006182	Methanobrevibacter sp. NOE	1736	3	489	311	1.5e-10	1.9e-31	0	0	0	0	0	0	0	0	0	0	0	0	0	0	0
UP000258613	2086290	Natronolimnobius sp. AArc-Mg (Strain: AArc-Mg)	3734	9	402	240	1.1e-08	6.1e-31	0	0	0	0	0	0	0	0	0	0	1	466	466	9.9e-15	9.9e-15
UP000263012	2055893	archaeon AArc-Sl (Strain: AArc-Sl)	3224	9	434	256	2.2e-08	9e-32	0	0	0	0	0	0	0	0	0	0	0	0	0	0	0
